# Complete elucidation and heterologous reconstruction of the biosynthetic pathway of camptothecin

**DOI:** 10.64898/2026.06.23.733941

**Authors:** Tong Zhang, Ying Xiong, Kuangqin Chen, Shiwen Wu, Xing Yan, Junsu Zhou, Yan Wang, Chengshuai Yang, Pingping Wang, Zhihua Zhou

## Abstract

Camptothecin derivatives are first-line anticancer drugs used worldwide for the treatment of diverse malignant tumors. However, the biosynthetic pathway of camptothecin has remained elusive for five decades. Here, we fully map its entire biosynthetic route. We discovered five key missing enzymes (OpCAR, OpSDR11, OpCS, OpGH1, and OpSTR) *via* the combination of MALDI mass spectrometry imaging, single-cell RNA sequencing and co-expression analysis. Meanwhile, we demonstrated a free flavin mononucleotide triggered the non-enzymatic 6-5-6 to 6-6-5 fused-ring skeleton rearrangement, filling the last gap in camptothecin biosynthesis. Finally, we validated this identified pathway and achieved the *de novo* biosynthesis of camptothecin in *Saccharomyces cerevisiae*. These discoveries uncover the long-standing mystery underlying camptothecin and pave the way for manufacturing camptothecin and its derivatives through synthetic biology approaches.
