## Supplementary material for "Complete elucidation and heterologous reconstruction of the biosynthetic pathway of camptothecin": Table S5

### Sheet: WSW
Original strain	Insertion sites	Selection marker	Target product	Genes integration	Medium	Final strain
BY4742	X-3	Ura	IPP, DMAPP	HXT7p-ScERG19-PRM5t; TEF1p-ScERG8-RBL41t; TCCTDHp-ScERG12-ENO2t	SD-Trp-Ura	CPT1
CPT1	YPRCt3	Nat	CRISPR Cas9	TEF1p-Cas9-CYC1t	YPD+Nat	CPT10
CPT10	gal80	His	Geraniol	Gal7p-eyGFP-PRM5t; TEF1p-tScObGES-L4-ERG20ww-ENO2t; TEF2p-ERG20ww-FBA1t	SD-Trp-Ura-His	CPT20
CPT20	RS204	Leu	8-oxoeranial	TEF2p-ATR1-ENO2t; GAL1p-CrG8H-FBA1t; GAL10p-Cr8HGO-ADH1t	SD-Trp-Ura-Leu	CPT30
CPT30	RS204	His	Iridotrial	TEF1p-CrIO-ENO2t; GAL10-ScCrIS-PRM5t	SD-Trp-Ura-Leu-His	CPT40
CPT40	OYE3	HYG	Loganin	GAL10p-CrLAMT-ADH1t; GAL1p-Cr7DLH-CYC1t; GAL2p-Cr7DLGT-PRM5t	YPD+HYG	CPT50
CPT50	ADH6	HYG	Strictosidine10;Strictosamide 3	TEF1p-CrCPR-DIT1t; GAL2p-ScCrSLS-FBA1t; GAL7p-CrTDC-PRM9t;GAL10p-OpSTR-PRM5t	YPD+HYG	CPT51
CPT51	308a	HYG	Camotothecin 9	PGK1p-OpCAR-FBA1t; GAL1p-OpCS-DIT1t; GAL10p-OpSDR11-RBL41Bt; TCCTDHp-OpGH1-PRM9t；TEF1-ScOpTOP1-PGK1t	YPD	CPT120
